# Energy Flux Regulates Cell Death Induced by California Serogroup Orthobunyaviruses

**DOI:** 10.64898/2026.03.13.711679

**Authors:** LM Francomacaro, H Matey, KS Beauchemin, AB Evans, S Supattapone

## Abstract

The California serogroup (CSG) of orthobunyaviruses includes neuroinvasive viruses with varying pathogenicity. La Crosse virus (LACV) is a leading cause of pediatric arboviral encephalitis in the USA, while Inkoo virus (INKV) is widespread in Northern Europe but rarely causes disease. The reassortment potential of CSG viruses raises concerns about emerging virulent strains and highlights the need to develop therapies that are broadly effective against multiple CSG viruses. To identify host factors mediating viral neurotoxicity, we performed genome-wide CRISPR-Cas9 knockout screens in human neuroblastoma cells infected with LACV or INKV. Analysis revealed largely overlapping host dependency factors for both viruses. Unexpectedly, the screens identified mitochondrial energy production as a major pathway required for both LACV- and INKV-induced cell death. Reducing host cell energy production with mild hypothermia or sugar source substitution prolonged cell survival during viral infection with additive effects mediated by different mechanisms. Both manipulations also protected neuroblastoma cells from the Bunyamwera virus (BUNV), a non-CSG orthobunyavirus; and mild hypothermia protected mature human neurons from LACV. These results highlight host energy metabolism as a key modulator of CSG virus cytotoxicity and suggest novel avenues for general non-invasive therapeutic intervention against current and future strains of these and other orthobunyaviruses.
