## Supplementary Tables for "Energy Flux Regulates Cell Death Induced by California Serogroup Orthobunyaviruses"

### Sheet: Screen Survival Percentages
	Screen	Replicate	Percent Survival
	LACV	1	11.5
	LACV	2	9.3
	LACV	3	9.3
	INKV	1	11.3
	INKV	2	9.7
	INKV	3	6.2
The percent survival of library cells following MOI = 1 inoculation and 3 (LACV) or 7 (INKV) day incubation was calculated for each replicate compared to its paired control.

### Sheet: PCR Primers
	PCR Step	Directionality	Sequence
	PCR1	Forward	AATGGACTATCATTGAAAGTATTTCG
		Reverse	TCTACTATTCTTTCCCCTGCACTGT
	PCR2	Forward 01	﻿AATGATACGGCGACCACCGAGATCTACACTCTTTCCCTACACGACGCTCTTCCGATCTtAAGTAGAGtcttgtggaaaggacgaaacaccg
		Forward 02	﻿AATGATACGGCGACCACCGAGATCTACACTCTTTCCCTACACGACGCTCTTCCGATCTatACACGATCtcttgtggaaaggacgaaacaccg
		Forward 03	﻿AATGATACGGCGACCACCGAGATCTACACTCTTTCCCTACACGACGCTCTTCCGATCTgatCGCGCGGTtcttgtggaaaggacgaaacaccg
		Forward 04	﻿AATGATACGGCGACCACCGAGATCTACACTCTTTCCCTACACGACGCTCTTCCGATCTcgatCATGATCGtcttgtggaaaggacgaaacaccg
		Forward 05	﻿AATGATACGGCGACCACCGAGATCTACACTCTTTCCCTACACGACGCTCTTCCGATCTtcgatCGTTACCAtcttgtggaaaggacgaaacaccg
		Forward 06	﻿AATGATACGGCGACCACCGAGATCTACACTCTTTCCCTACACGACGCTCTTCCGATCTatcgatTCCTTGGTtcttgtggaaaggacgaaacaccg
		Forward 07	﻿AATGATACGGCGACCACCGAGATCTACACTCTTTCCCTACACGACGCTCTTCCGATCTgatcgatAACGCATTtcttgtggaaaggacgaaacaccg
		Forward 08	﻿AATGATACGGCGACCACCGAGATCTACACTCTTTCCCTACACGACGCTCTTCCGATCTcgatcgatACAGGTATtcttgtggaaaggacgaaacaccg
		Forward 09	﻿AATGATACGGCGACCACCGAGATCTACACTCTTTCCCTACACGACGCTCTTCCGATCTacgatcgatAGGTAAGGtcttgtggaaaggacgaaacaccg
		Forward 10	﻿AATGATACGGCGACCACCGAGATCTACACTCTTTCCCTACACGACGCTCTTCCGATCTtAACAATGGtcttgtggaaaggacgaaacaccg
		Forward 11	﻿AATGATACGGCGACCACCGAGATCTACACTCTTTCCCTACACGACGCTCTTCCGATCTatACTGTATCtcttgtggaaaggacgaaacaccg
		Forward 12	﻿AATGATACGGCGACCACCGAGATCTACACTCTTTCCCTACACGACGCTCTTCCGATCTgatAGGTCGCAtcttgtggaaaggacgaaacaccg
		Reverse 01	﻿CAAGCAGAAGACGGCATACGAGATAAGTAGAG GTGACTGGAGTTCAGACGTGTGCTCTTCCGATCTtTCTACTATTCTTTCCCCTGCACTGT
		Reverse 02	﻿CAAGCAGAAGACGGCATACGAGATACACGATCGTGACTGGAGTTCAGACGTGTGCTCTTCCGATCTatTCTACTATTCTTTCCCCTGCACTGT
		Reverse 03	﻿CAAGCAGAAGACGGCATACGAGATCGCGCGGTGTGACTGGAGTTCAGACGTGTGCTCTTCCGATCTgatTCTACTATTCTTTCCCCTGCACTGT
		Reverse 04	﻿CAAGCAGAAGACGGCATACGAGATCATGATCGGTGACTGGAGTTCAGACGTGTGCTCTTCCGATCTcgatTCTACTATTCTTTCCCCTGCACTGT
		Reverse 05	﻿CAAGCAGAAGACGGCATACGAGATCGTTACCAGTGACTGGAGTTCAGACGTGTGCTCTTCCGATCTtcgatTCTACTATTCTTTCCCCTGCACTGT
		Reverse 06	﻿CAAGCAGAAGACGGCATACGAGATTCCTTGGTGTGACTGGAGTTCAGACGTGTGCTCTTCCGATCTatcgatTCTACTATTCTTTCCCCTGCACTGT
		Reverse 07	﻿CAAGCAGAAGACGGCATACGAGATAACGCATTGTGACTGGAGTTCAGACGTGTGCTCTTCCGATCTgatcgatTCTACTATTCTTTCCCCTGCACTGT
		Reverse 08	﻿CAAGCAGAAGACGGCATACGAGATACAGGTATGTGACTGGAGTTCAGACGTGTGCTCTTCCGATCTcgatcgatTCTACTATTCTTTCCCCTGCACTGT
		Reverse 09	﻿CAAGCAGAAGACGGCATACGAGATAGGTAAGGGTGACTGGAGTTCAGACGTGTGCTCTTCCGATCTacgatcgatTCTACTATTCTTTCCCCTGCACTGT
		Reverse 10	﻿CAAGCAGAAGACGGCATACGAGATAACAATGGGTGACTGGAGTTCAGACGTGTGCTCTTCCGATCTtTCTACTATTCTTTCCCCTGCACTGT
		Reverse 11	﻿CAAGCAGAAGACGGCATACGAGATACTGTATCGTGACTGGAGTTCAGACGTGTGCTCTTCCGATCTatTCTACTATTCTTTCCCCTGCACTGT
		Reverse 12	﻿CAAGCAGAAGACGGCATACGAGATAGGTCGCAGTGACTGGAGTTCAGACGTGTGCTCTTCCGATCTgatTCTACTATTCTTTCCCCTGCACTGT
	PCR3	Forward	AATGATACGGCGACCACCGAGATC
		Reverse	CAAGCAGAAGACGGCATACGAGAT
PCR1 primers specifically amplified the sgRNA and flanking regions from genomic DNA isolated from library cells post-selection pressure. PCR2 primers attached stagger sequences, barcodes, and Illumina adaptors, and PCR3 primers refined the blunt ends to improve NGS quality.

### Sheet: LACV Hit List
	Gene Symbol	MAGeCK RRA Score	p-Value	False Discovery Rate	Log Fold Change
	CASP9	2.03e-41	2.24e-07	0.000171	2.7428
	DIABLO	8.5e-31	2.24e-07	0.000171	1.8766
	CYCS	7.42e-30	2.24e-07	0.000171	2.8751
	APAF1	2.43e-27	2.24e-07	0.000171	2.6542
	BAK1	1.53e-24	2.24e-07	0.000171	2.0442
	HCCS	9.54e-22	2.24e-07	0.000171	2.0191
	PARL	1.03e-20	2.24e-07	0.000171	1.58
	DOHH	6.19e-18	2.24e-07	0.000171	1.631
	PPP2R4	2.97e-15	2.24e-07	0.000171	1.715
	DDX6	7.56e-13	2.24e-07	0.000171	1.6577
	AGO2	1.62e-12	2.24e-07	0.000171	1.1836
	PGS1	2.14e-11	2.24e-07	0.000171	1.6781
	PPP4C	5.34e-11	2.24e-07	0.000171	2.0613
	SRSF6	6.93e-11	2.24e-07	0.000171	1.5744
	BAX	7.81e-11	2.24e-07	0.000171	1.0491
	RHEB	8.61e-11	2.24e-07	0.000171	1.2782
	MIPEP	1.37e-10	2.24e-07	0.000171	1.3517
	ZNF787	2.67e-10	2.24e-07	0.000171	1.0498
	TIPRL	4.78e-10	2.24e-07	0.000171	1.4035
	MED12	6.69e-10	2.24e-07	0.000171	1.64
	TAF6L	7.44e-10	2.24e-07	0.000171	1.4011
	NDUFA2	9.37e-10	2.24e-07	0.000171	1.3874
	SMEK1	2.1e-09	2.24e-07	0.000171	0.99536
	TBL1XR1	5.05e-09	2.24e-07	0.000171	1.2932
	SPCS3	1.5e-08	2.24e-07	0.000171	1.3483
	NDUFB4	1.64e-08	2.24e-07	0.000171	1.5502
	POU2F1	5.07e-08	2.24e-07	0.000171	0.88068
	NDUFB7	5.2e-08	2.24e-07	0.000171	1.0828
	ARMCX4	5.68e-08	2.24e-07	0.000171	0.99252
	CXXC1	7.15e-08	6.72e-07	0.000424	0.92761
	PDCD5	7.62e-08	6.72e-07	0.000424	0.9136
	MRPL15	7.69e-08	6.72e-07	0.000424	1.1334
	TOMM40	8.06e-08	6.72e-07	0.000424	1.5481
	ZFP36L2	8.17e-08	6.72e-07	0.000424	0.78894
	CUL4B	1.05e-07	6.72e-07	0.000424	0.54435
	MRPL22	1.24e-07	1.12e-06	0.000651	1.1959
	ERAL1	1.47e-07	1.12e-06	0.000651	1.1323
	TADA2B	1.57e-07	1.12e-06	0.000651	1.3846
	ILF3	1.79e-07	1.57e-06	0.000866	0.97418
	DNM1L	1.84e-07	1.57e-06	0.000866	1.1202
	NDUFS6	2.13e-07	2.02e-06	0.001087	0.54837
	DDX49	2.24e-07	2.47e-06	0.001238	1.3825
	NDUFS8	2.3e-07	2.47e-06	0.001238	1.2963
	RTN4IP1	2.58e-07	2.91e-06	0.00143	0.97907
	PTBP1	2.97e-07	3.81e-06	0.001753	0.83518
	COA6	2.98e-07	3.81e-06	0.001753	1.2424
	TAF5L	3e-07	3.81e-06	0.001753	1.176
	USP7	3.28e-07	4.26e-06	0.001881	0.9755
	MTPAP	3.28e-07	2.47e-06	0.001238	1.3428
	TADA1	3.35e-07	4.26e-06	0.001881	0.77064
	FOXRED1	4.48e-07	5.15e-06	0.002233	1.1074
	HAND1	4.8e-07	6.05e-06	0.002522	1.0924
	GFM2	6.36e-07	7.4e-06	0.003025	1.0929
	RRP12	8.2e-07	5.6e-06	0.00238	0.82792
	MRPL17	8.4e-07	1.05e-05	0.004155	1.0258
	RARS2	8.59e-07	1.05e-05	0.004155	1.3493
	CHD1	8.84e-07	1.1e-05	0.004256	0.59134
	LONP1	1.14e-06	1.19e-05	0.004447	1.161
	UBE2G1	1.17e-06	1.19e-05	0.004447	0.65408
	NDUFS1	1.27e-06	1.23e-05	0.004538	1.3592
	VDAC2	1.41e-06	1.32e-05	0.004788	0.66119
	AAGAB	1.65e-06	1.59e-05	0.005476	0.9424
	ACAD9	1.66e-06	1.59e-05	0.005476	0.96819
	SYT2	1.69e-06	1.59e-05	0.005476	0.64962
	LUC7L3	1.79e-06	1.64e-05	0.005476	0.93225
	MRPS18B	1.8e-06	1.64e-05	0.005476	1.2889
	CAND1	2.07e-06	1.82e-05	0.005955	0.74426
	NDUFV1	2.2e-06	1.86e-05	0.005955	0.94783
	RPTOR	2.27e-06	1.86e-05	0.005955	1.2972
	QRSL1	2.33e-06	1.95e-05	0.006153	0.9681
	ARMC5	2.65e-06	2.4e-05	0.007357	0.97957
	POLG	3e-06	2.62e-05	0.007934	0.92698
	TCF4	3.22e-06	2.4e-05	0.007357	1.3375
	REXO2	3.24e-06	2.85e-05	0.008496	0.96194
	SERF2	3.43e-06	3.09e-05	0.009054	0.86379
	NGDN	3.46e-06	3.12e-05	0.009054	0.20691
	ZNF143	3.79e-06	3.38e-05	0.009351	0.73044
	MRPL34	3.82e-06	3.38e-05	0.009351	0.80954
	CCNC	3.86e-06	3.43e-05	0.009351	0.93899
	TRIT1	3.88e-06	3.43e-05	0.009351	0.97435
	NDUFA1	4.29e-06	3.65e-05	0.009841	0.91075
	SUCLG1	4.78e-06	4.15e-05	0.011034	0.13606
	MMS19	4.9e-06	3.16e-05	0.009065	1.4879
	FBXO42	4.98e-06	4.33e-05	0.011374	0.75675
	MTO1	6.19e-06	5.18e-05	0.013183	0.9451
	MTG1	6.25e-06	5.18e-05	0.013183	0.85387
	FTH1P18	6.49e-06	5.27e-05	0.013183	0.51082
	CASP3	6.58e-06	5.27e-05	0.013183	0.46675
	CCDC101	6.61e-06	5.31e-05	0.013183	0.97379
	MRPS24	7e-06	5.63e-05	0.013806	0.78211
	RAB40A	7.87e-06	6.66e-05	0.016157	0.61347
	TAMM41	8.12e-06	6.84e-05	0.016412	1.0185
	WDR18	8.66e-06	6.92e-05	0.016448	0.90549
	UQCRC1	9.21e-06	7.64e-05	0.017894	0.93477
	MALSU1	9.34e-06	7.78e-05	0.017894	0.90573
	GAGE2D	9.35e-06	7.78e-05	0.017894	0.97193
	AQP12A	9.51e-06	7.91e-05	0.017933	0.17317
	RBM39	9.61e-06	7.96e-05	0.017933	0.95716
	COX16	9.87e-06	8.22e-05	0.018352	0.92328
	SUPT20H	1.01e-05	8.4e-05	0.018564	0.55735
	MRPS17	1.06e-05	8.99e-05	0.019655	0.60767
	SARS2	1.14e-05	9.3e-05	0.020142	1.014
	NDUFS5	1.15e-05	9.88e-05	0.020886	1.1048
	MRPL14	1.16e-05	9.93e-05	0.020886	1.2104
	GTPBP6	1.17e-05	0.00010107	0.021063	0.63968
	NHS	1.18e-05	0.00010331	0.021329	0.80983
	WDR43	1.22e-05	9.66e-05	0.020715	1.5597
	TPT1	1.26e-05	0.00010533	0.021392	1.1765
	RPS5	1.32e-05	0.00010555	0.021392	0.34634
	DPY30	1.35e-05	0.00010779	0.021647	1.0834
	E2F1	1.36e-05	0.00012259	0.024178	0.65728
	GTPBP10	1.39e-05	0.00012617	0.024236	1.1742
	MRPS18C	1.39e-05	0.00012617	0.024236	1.2849
	HARS2	1.4e-05	0.00012864	0.024496	1.1191
	NUBPL	1.46e-05	0.00013424	0.025345	1.0149
	SF3A3	1.54e-05	0.00012393	0.024227	1.3485
	HINFP	1.55e-05	0.00011676	0.023236	1.6435
	TIMM50	1.6e-05	0.00014186	0.026556	0.91091
	SLC30A1	1.69e-05	0.00014858	0.027581	0.82936
	MRPL16	1.75e-05	0.00015351	0.028259	0.94169
	DCLRE1A	1.89e-05	0.00016427	0.029985	0.8114
	FAM58A	1.91e-05	0.00016651	0.029985	0.65907
	TMEM14B	1.97e-05	0.00016875	0.030062	0.54382
	PARS2	2.01e-05	0.00016696	0.029985	1.1379
	MRPL4	2.18e-05	0.00018489	0.032414	0.99641
	SCO1	2.21e-05	0.00018802	0.032704	0.98088
	PPP6C	2.37e-05	0.00020102	0.034539	0.72162
	PNPT1	2.39e-05	0.00020237	0.034539	0.80111
	ACVR1C	2.41e-05	0.00020326	0.034539	0.93552
	GRP	2.53e-05	0.00021044	0.035485	1.0178
	CCT3	2.58e-05	0.00021895	0.036641	1.2362
	NPAS2	2.73e-05	0.00023016	0.037941	0.59178
	ORC3	2.77e-05	0.00023554	0.038122	0.96137
	MRPS15	2.78e-05	0.00023643	0.038122	0.23672
	C12orf77	2.85e-05	0.00023419	0.038122	0.98636
	NDRG3	2.89e-05	0.00024495	0.039209	0.72994
	KRTAP12-4	2.91e-05	0.00024674	0.039212	0.58998
	POLR1C	3e-05	0.00017682	0.031248	1.4003
	SNAPC3	3.04e-05	0.00022612	0.037557	0.99924
	GATB	3.16e-05	0.00026691	0.041785	0.79994
	TIMMDC1	3.21e-05	0.00027005	0.041785	0.75394
	ABCA5	3.22e-05	0.0002705	0.041785	0.10862
	MRPL39	3.22e-05	0.0002705	0.041785	0.55739
	SUZ12	3.25e-05	0.00027632	0.042389	1.1061
	PTCD3	3.5e-05	0.00029201	0.043948	0.66444
	IQGAP2	3.51e-05	0.00029246	0.043948	0.57148
	MRPL41	3.61e-05	0.00029828	0.044521	0.96169
	SPDYE2	3.81e-05	0.00027946	0.042574	0.74526
	AGK	4.04e-05	0.00032607	0.048095	0.72343
	TFAP4	4.05e-05	0.00032742	0.048095	0.71394
	HUWE1	4.06e-05	0.00032876	0.048095	0.76119
	LARP1	4.09e-05	0.00033145	0.04817	0.56409
	BAP1	4.23e-05	0.000344	0.049667	0.77121
Genetic hits from the LACV survival screen were defined as having a false discovery rate of less than 0.05. The 153 genes are reported with the statistical outputs from the MAGeCK-VISPR analysis, including the robust ranking aggregation (RRA) score, the p-value, the false discovery rate, and the log fold change.

### Sheet: INKV Hit List
	Gene Symbol	MAGeCK RRA Score	p-Value	False Discovery Rate	Log Fold Change
	CASP9	4.0391e-38	2.2408e-07	4.5e-05	4.0721
	CYCS	3.5261e-33	2.2408e-07	4.5e-05	5.3871
	DOHH	2.1546e-26	2.2408e-07	4.5e-05	3.3732
	PGS1	7.73e-23	2.2408e-07	4.5e-05	3.5282
	APAF1	7.0079e-22	2.2408e-07	4.5e-05	4.0373
	DIABLO	1.2788e-20	2.2408e-07	4.5e-05	2.3273
	BAX	1.8215e-20	2.2408e-07	4.5e-05	2.754
	HCCS	2.0645e-20	2.2408e-07	4.5e-05	3.2358
	BAK1	2.3693e-20	2.2408e-07	4.5e-05	2.4112
	PARL	2.0948e-18	2.2408e-07	4.5e-05	2.6909
	NDUFA2	5.7182e-17	2.2408e-07	4.5e-05	2.7026
	NDUFA1	2.9088e-16	2.2408e-07	4.5e-05	2.4698
	ERAL1	9.5697e-16	2.2408e-07	4.5e-05	2.9535
	MTO1	1.4066e-15	2.2408e-07	4.5e-05	2.7938
	PPP6C	3.2429e-15	2.2408e-07	4.5e-05	2.7508
	ILF3	2.4611e-14	2.2408e-07	4.5e-05	2.6555
	METTL17	6.0053e-14	2.2408e-07	4.5e-05	2.7995
	DARS2	6.1906e-14	2.2408e-07	4.5e-05	2.7925
	MRPS5	1.0831e-13	2.2408e-07	4.5e-05	3.0425
	NDUFAF1	1.2824e-13	2.2408e-07	4.5e-05	2.3594
	MRPL57	1.9803e-13	2.2408e-07	4.5e-05	2.431
	DHX30	2.4851e-13	2.2408e-07	4.5e-05	1.928
	LARS2	3.9344e-13	2.2408e-07	4.5e-05	2.6951
	MCAT	4.7626e-13	2.2408e-07	4.5e-05	2.3462
	FOXRED1	5.354e-13	2.2408e-07	4.5e-05	2.534
	NDUFV1	7.1136e-13	2.2408e-07	4.5e-05	2.8123
	MRPS27	8.4223e-13	2.2408e-07	4.5e-05	2.7794
	MTG1	1.0173e-12	2.2408e-07	4.5e-05	2.3787
	C17orf89	1.1801e-12	2.2408e-07	4.5e-05	2.6851
	NDUFB4	1.2743e-12	2.2408e-07	4.5e-05	2.2834
	MTG2	1.6186e-12	2.2408e-07	4.5e-05	3.0495
	PPP2R4	1.6724e-12	2.2408e-07	4.5e-05	2.6098
	DDX6	1.7822e-12	2.2408e-07	4.5e-05	2.93
	PARS2	2.4762e-12	2.2408e-07	4.5e-05	2.3079
	TRIT1	4.2496e-12	2.2408e-07	4.5e-05	2.8911
	LUC7L3	4.481e-12	2.2408e-07	4.5e-05	2.8116
	MRPS18A	4.6291e-12	2.2408e-07	4.5e-05	3.0695
	TOMM40	7.1771e-12	2.2408e-07	4.5e-05	2.641
	NDUFS1	9.0685e-12	2.2408e-07	4.5e-05	2.5506
	SARS2	9.1032e-12	2.2408e-07	4.5e-05	2.5414
	NARS2	1.2001e-11	2.2408e-07	4.5e-05	2.2279
	QRSL1	1.3646e-11	2.2408e-07	4.5e-05	2.5494
	GTPBP3	2.0538e-11	2.2408e-07	4.5e-05	2.0901
	ACAD9	2.1352e-11	2.2408e-07	4.5e-05	2.2882
	EARS2	2.1699e-11	2.2408e-07	4.5e-05	2.5441
	MTFMT	2.3836e-11	2.2408e-07	4.5e-05	2.4592
	REXO2	3.3719e-11	2.2408e-07	4.5e-05	1.8685
	MRPL15	6.0679e-11	2.2408e-07	4.5e-05	2.4616
	COX6B1	6.825e-11	2.2408e-07	4.5e-05	1.9278
	MRPS12	6.9645e-11	2.2408e-07	4.5e-05	2.4009
	MRPS22	7.7228e-11	2.2408e-07	4.5e-05	2.3952
	POLG2	1.0071e-10	2.2408e-07	4.5e-05	2.5845
	NDUFS5	1.3777e-10	2.2408e-07	4.5e-05	2.2966
	PTCD3	1.4381e-10	2.2408e-07	4.5e-05	2.3725
	MRPS16	1.4768e-10	2.2408e-07	4.5e-05	1.8708
	ATP5A1	2.069e-10	2.2408e-07	4.5e-05	2.6793
	PET117	2.1476e-10	2.2408e-07	4.5e-05	2.3747
	VDAC2	2.2016e-10	2.2408e-07	4.5e-05	1.7994
	NDUFS7	2.7906e-10	2.2408e-07	4.5e-05	2.1324
	MTERF4	2.7906e-10	2.2408e-07	4.5e-05	1.9565
	VHL	3.6155e-10	2.2408e-07	4.5e-05	2.2582
	DDX28	3.7681e-10	2.2408e-07	4.5e-05	2.318
	YARS2	4.4054e-10	2.2408e-07	4.5e-05	2.2318
	MRPL52	4.5655e-10	2.2408e-07	4.5e-05	1.955
	SRSF6	4.7591e-10	2.2408e-07	4.5e-05	2.6262
	RPUSD4	4.7591e-10	2.2408e-07	4.5e-05	2.4438
	NDUFB7	4.968e-10	2.2408e-07	4.5e-05	2.261
	PTPMT1	6.5931e-10	2.2408e-07	4.5e-05	2.4984
	GNB2L1	6.6949e-10	2.2408e-07	4.5e-05	2.6367
	RTN4IP1	6.8262e-10	2.2408e-07	4.5e-05	1.8835
	HARS2	7.7542e-10	2.2408e-07	4.5e-05	1.8615
	MRPS25	8.6486e-10	2.2408e-07	4.5e-05	2.3348
	NDUFAF5	9.2067e-10	2.2408e-07	4.5e-05	2.0888
	DAP3	9.2102e-10	2.2408e-07	4.5e-05	2.0025
	NDUFA10	1.0172e-09	2.2408e-07	4.5e-05	2.2566
	MALSU1	1.0843e-09	2.2408e-07	4.5e-05	2.1903
	NDUFB11	1.1022e-09	2.2408e-07	4.5e-05	2.3983
	MIPEP	1.141e-09	2.2408e-07	4.5e-05	2.4523
	GTPBP6	1.1685e-09	2.2408e-07	4.5e-05	2.139
	MRPS33	1.1689e-09	2.2408e-07	4.5e-05	2.1769
	MINOS1	1.5914e-09	2.2408e-07	4.5e-05	2.4064
	FTSJ2	1.6456e-09	2.2408e-07	4.5e-05	2.4288
	ATP5J2-PTCD1	2.0344e-09	2.2408e-07	4.5e-05	2.4696
	COA6	2.0429e-09	2.2408e-07	4.5e-05	2.0618
	GLRX5	2.0989e-09	2.2408e-07	4.5e-05	1.9936
	MARS2	2.1601e-09	2.2408e-07	4.5e-05	2.0188
	TSFM	2.8421e-09	2.2408e-07	4.5e-05	2.2044
	GFM1	2.9882e-09	2.2408e-07	4.5e-05	2.1094
	UBE2G1	3.5141e-09	2.2408e-07	4.5e-05	1.842
	RBFA	3.8445e-09	2.2408e-07	4.5e-05	1.9202
	SSBP1	3.9773e-09	2.2408e-07	4.5e-05	2.3099
	MRPL44	4.4609e-09	2.2408e-07	4.5e-05	1.5393
	MSTO1	7.0612e-09	2.2408e-07	4.5e-05	2.0584
	MRPL40	8.308e-09	2.2408e-07	4.5e-05	1.7147
	MRPS9	8.3904e-09	2.2408e-07	4.5e-05	2.0384
	NDUFAF6	1.0136e-08	2.2408e-07	4.5e-05	2.2076
	NDUFA3	1.0764e-08	2.2408e-07	4.5e-05	1.8338
	MECR	1.1952e-08	2.2408e-07	4.5e-05	1.3976
	NUBPL	1.5164e-08	2.2408e-07	4.5e-05	1.8714
	NDUFB9	1.6583e-08	2.2408e-07	4.5e-05	2.4181
	HSD17B10	1.6788e-08	2.2408e-07	4.5e-05	2.5793
	COX16	1.702e-08	2.2408e-07	4.5e-05	1.5229
	RARS2	2.0002e-08	2.2408e-07	4.5e-05	1.9997
	MRPS18B	2.0332e-08	2.2408e-07	4.5e-05	1.8726
	PTPDC1	2.0977e-08	2.2408e-07	4.5e-05	2.0266
	WARS2	2.1464e-08	2.2408e-07	4.5e-05	1.6646
	YBEY	2.1612e-08	2.2408e-07	4.5e-05	1.8484
	MRPS7	2.6783e-08	2.2408e-07	4.5e-05	1.8826
	NDUFA8	2.914e-08	2.2408e-07	4.5e-05	1.9873
	EED	3.0918e-08	4.4815e-07	8.9e-05	1.2105
	ATP5SL	3.3689e-08	6.7223e-07	0.000121	1.8878
	NDUFAF3	3.8768e-08	6.7223e-07	0.000121	2.0371
	C10orf2	4.1843e-08	6.7223e-07	0.000121	2.1799
	TFAM	4.3496e-08	6.7223e-07	0.000121	2.1505
	MRPL55	5.0897e-08	6.7223e-07	0.000121	1.4751
	MRPL19	5.1978e-08	6.7223e-07	0.000121	1.9761
	RNMTL1	5.4326e-08	6.7223e-07	0.000121	1.8161
	MRPL41	5.9129e-08	6.7223e-07	0.000121	2.0044
	MRPL34	5.9708e-08	6.7223e-07	0.000121	1.4596
	NDUFAF4	6.5754e-08	6.7223e-07	0.000121	1.6771
	PPP4C	7.2144e-08	2.2408e-07	4.5e-05	2.495
	MRPL17	7.4852e-08	1.1204e-06	0.000198	1.9013
	MRPL54	7.6185e-08	1.1204e-06	0.000198	1.5484
	MRPL30	8.1605e-08	6.7223e-07	0.000121	1.8966
	TIMMDC1	8.845e-08	1.5685e-06	0.000269	2.0476
	GATB	9.5147e-08	1.5685e-06	0.000269	1.6192
	PPA2	1.137e-07	1.5685e-06	0.000269	1.8659
	MTIF2	1.253e-07	1.5685e-06	0.000269	1.8625
	TADA2B	1.5924e-07	2.0167e-06	0.000335	2.0929
	MRPL39	1.6232e-07	2.0167e-06	0.000335	1.3178
	AASDHPPT	1.6241e-07	2.0167e-06	0.000335	1.7103
	MRPL4	1.6729e-07	2.0167e-06	0.000335	2.0899
	NDUFAF7	1.8091e-07	2.2408e-06	0.000369	1.996
	NDUFB3	1.8778e-07	2.913e-06	0.000456	1.6281
	SCO1	1.9149e-07	2.913e-06	0.000456	1.7617
	FASTKD5	1.9298e-07	2.913e-06	0.000456	1.5222
	MRPL14	1.9344e-07	2.913e-06	0.000456	2.0436
	PNPT1	2.1043e-07	2.913e-06	0.000456	2.1138
	SAMM50	2.1791e-07	6.7223e-07	0.000121	2.1028
	ARMC5	2.4562e-07	3.3611e-06	0.000516	1.7283
	SNRNP27	2.6276e-07	3.3611e-06	0.000516	1.7359
	IBA57	2.709e-07	3.3611e-06	0.000516	1.7082
	ELAC2	2.8262e-07	2.913e-06	0.000456	0.75937
	GTPBP10	2.8872e-07	3.8093e-06	0.000565	1.4316
	NDUFS2	3.0575e-07	3.8093e-06	0.000565	1.9013
	MRPS23	3.0581e-07	3.8093e-06	0.000565	2.0155
	COX20	3.1229e-07	3.8093e-06	0.000565	1.896
	COX4I1	3.1981e-07	3.8093e-06	0.000565	1.4938
	TIMM50	3.3236e-07	4.2574e-06	0.000611	1.8322
	AIFM1	3.3477e-07	4.2574e-06	0.000611	2.0128
	SLC25A19	3.4285e-07	4.2574e-06	0.000611	1.7851
	NDUFS8	3.6163e-07	4.2574e-06	0.000611	1.6264
	COPS4	3.6839e-07	4.2574e-06	0.000611	1.7985
	TAF6L	3.8803e-07	4.7056e-06	0.000666	1.9616
	DDX5	4.0501e-07	4.7056e-06	0.000666	1.853
	SUPV3L1	4.237e-07	5.1537e-06	0.000721	1.9439
	NDUFB5	4.3709e-07	5.1537e-06	0.000721	1.6523
	MED12	4.4291e-07	2.4648e-06	0.000403	1.9433
	AP2S1	4.668e-07	5.6019e-06	0.000774	1.7701
	MRPL13	4.7435e-07	5.6019e-06	0.000774	1.9439
	MRPS11	4.7909e-07	5.826e-06	0.000799	1.719
	RMND1	4.9085e-07	6.05e-06	0.00082	1.2322
	CHCHD4	5.0205e-07	6.05e-06	0.00082	1.7702
	CHCHD1	5.2406e-07	6.4982e-06	0.00087	1.5198
	PET100	5.5333e-07	6.4982e-06	0.00087	1.4843
	C1QBP	6.2164e-07	7.8426e-06	0.001038	1.784
	NDUFS6	6.6592e-07	8.2908e-06	0.001077	1.6302
	OXSM	6.7613e-07	8.2908e-06	0.001077	1.6878
	CCDC101	6.7938e-07	8.2908e-06	0.001077	1.6
	MRPL18	6.8654e-07	8.5149e-06	0.0011	1.6096
	SLC25A3	7.5281e-07	7.8426e-06	0.001038	1.1412
	LONP1	8.3019e-07	9.4112e-06	0.001203	1.6799
	WBSCR16	8.4223e-07	9.6352e-06	0.001203	1.6248
	MFN2	8.6303e-07	9.6352e-06	0.001203	1.4186
	COQ2	8.8233e-07	9.6352e-06	0.001203	1.1546
	TIPRL	8.8973e-07	9.6352e-06	0.001203	1.647
	MRPL16	9.0639e-07	9.6352e-06	0.001203	1.6474
	TAMM41	1.1267e-06	1.1428e-05	0.001418	1.8124
	PDCD5	1.3075e-06	1.2772e-05	0.001568	1.2044
	COX5A	1.3312e-06	1.2772e-05	0.001568	1.3953
	NDUFC1	1.559e-06	1.6357e-05	0.001997	1.8469
	DNM1L	1.7876e-06	1.9943e-05	0.002421	1.6045
	MRPL53	1.851e-06	2.0391e-05	0.002462	1.4985
	TOMM70A	1.9903e-06	2.1735e-05	0.00261	1.7678
	METTL16	2.2728e-06	2.308e-05	0.002756	1.1776
	NDUFA6	2.3618e-06	2.3976e-05	0.002833	1.5596
	NDUFA11	2.434e-06	2.3976e-05	0.002833	1.5454
	NOP10	2.5443e-06	2.5321e-05	0.002976	1.7186
	LIPT1	2.6361e-06	2.6217e-05	0.003065	1.4215
	MRPL22	2.8633e-06	2.8458e-05	0.003292	1.6934
	PHF3	3.2885e-06	3.2043e-05	0.003668	1.6434
	PTBP1	3.492e-06	3.518e-05	0.003986	1.4538
	DKC1	3.7959e-06	2.6665e-05	0.003101	1.7702
	COX17	3.9213e-06	3.8765e-05	0.004347	1.5597
	ATP5I	3.924e-06	3.8765e-05	0.004347	1.6541
	MRPL37	4.0457e-06	2.9802e-05	0.003429	2.12
	TFB1M	4.0657e-06	3.9213e-05	0.004353	1.3148
	MIOS	4.0886e-06	3.9213e-05	0.004353	1.5162
	IKBKAP	4.2951e-06	4.1454e-05	0.004579	1.0243
	ATP5B	4.4387e-06	3.518e-05	0.003986	1.2416
	PRR23A	4.5971e-06	4.3247e-05	0.004753	0.655
	MRRF	4.673e-06	4.3695e-05	0.004779	1.3418
	MRPL28	4.7406e-06	4.5487e-05	0.00495	1.3021
	RHOXF2B	4.8302e-06	4.6384e-05	0.004999	1.7011
	MRPL38	4.8302e-06	4.6384e-05	0.004999	1.7824
	NDUFB10	4.903e-06	4.6832e-05	0.005023	0.49631
	MRPL36	4.9447e-06	4.7728e-05	0.005094	1.3835
	NDUFA9	5.0044e-06	4.9072e-05	0.005212	1.5997
	TMEM242	5.0428e-06	4.9969e-05	0.005257	1.5595
	MTRF1L	5.3634e-06	5.3554e-05	0.005607	1.0997
	CYC1	5.434e-06	5.4002e-05	0.005628	1.9298
	LAMTOR3	5.6991e-06	5.8035e-05	0.00601	1.7663
	DNAJC11	5.7292e-06	5.8484e-05	0.00601	1.789
	UQCRC2	5.8348e-06	4.9969e-05	0.005257	1.4629
	COX19	5.8495e-06	5.8484e-05	0.00601	1.3421
	EHMT2	7.0554e-06	6.9239e-05	0.007082	1.0583
	WDR24	7.1556e-06	6.9687e-05	0.007095	1.4162
	GTPBP8	7.4234e-06	7.4617e-05	0.007562	1.233
	FLCN	7.4795e-06	7.5065e-05	0.007573	1.534
	MRPS24	7.6219e-06	7.5962e-05	0.007628	1.2324
	MRPS34	7.8196e-06	7.641e-05	0.007639	1.8053
	NFU1	8.1356e-06	7.9547e-05	0.007916	1.5462
	MTIF3	8.7675e-06	8.5373e-05	0.00842	1.577
	TADA1	8.7888e-06	8.5821e-05	0.008427	1.1793
	MRPS35	9.1026e-06	8.8062e-05	0.008609	1.4272
	UQCRC1	9.4111e-06	9.1199e-05	0.008876	1.349
	GFM2	9.7194e-06	9.2991e-05	0.009011	1.5867
	NDUFB8	9.8049e-06	7.9995e-05	0.007925	1.3366
	NDUFB2	1.0039e-05	9.568e-05	0.009191	1.3744
	SCO2	1.0556e-05	9.9713e-05	0.009537	1.3041
	NDUFB6	1.0623e-05	0.00010061	0.009581	1.4365
	MRPL46	1.0787e-05	0.00010151	0.009625	1.2558
	GCSH	1.1162e-05	0.00010509	0.009922	1.3124
	MEMO1	1.1237e-05	0.00010554	0.009922	1.3122
	MTPAP	1.1411e-05	9.5232e-05	0.009188	1.2277
	NDUFA13	1.215e-05	0.0001145	0.010674	1.3621
	EAF2	1.2841e-05	0.00011943	0.01104	0.85799
	POLR2B	1.3181e-05	0.00010912	0.010216	-0.83945
	PUS1	1.3399e-05	0.00012347	0.011366	0.92761
	CEP44	1.4149e-05	0.0001284	0.011666	0.63588
	LAMTOR2	1.4219e-05	0.00012884	0.011666	1.0783
	COPS2	1.449e-05	0.00011809	0.010962	1.2089
	AGO2	1.5084e-05	0.00013557	0.012225	0.93245
	SLC25A51	1.6006e-05	0.00014094	0.012658	1.2751
	MRPL43	1.6654e-05	0.00014587	0.012995	1.4639
	KRTAP19-4	1.6695e-05	0.00014587	0.012995	0.90361
	ZNF787	1.6812e-05	0.00014722	0.013062	0.82607
	COX14	1.7413e-05	0.00015125	0.013366	1.3073
	RPS28	1.7581e-05	0.0001266	0.011606	1.6629
	RBBP7	1.7666e-05	0.00015349	0.01351	1.5182
	MRPL20	1.8084e-05	0.00015573	0.013599	-0.60175
	LRPPRC	1.8164e-05	0.00015573	0.013599	1.5283
	RPUSD3	1.8361e-05	0.00015752	0.013702	0.80685
	NDUFS3	1.9482e-05	0.00016559	0.014291	1.3401
	EIF5	2.0074e-05	0.00012884	0.011666	1.6312
	POLRMT	2.0764e-05	0.00015932	0.013803	1.7053
	ISCU	2.0892e-05	0.00017769	0.015216	0.96045
	ANO10	2.124e-05	0.00018217	0.01554	1.5097
	MRPL51	2.1903e-05	0.00018665	0.015861	1.3504
	MRPL11	2.2508e-05	0.00019293	0.016269	1.1655
	MRPS17	2.2519e-05	0.00019293	0.016269	1.2735
	TEFM	2.3541e-05	0.00020055	0.016847	1.3018
	UHRF1	2.3788e-05	0.00020682	0.017243	1.4836
	TTC4	2.379e-05	0.00020682	0.017243	0.65431
	ATP5H	2.4151e-05	0.00016918	0.014543	1.4161
	ATPAF2	2.4423e-05	0.00020861	0.017327	1.2192
	SS18	2.6094e-05	0.0002243	0.01856	1.1282
	CLNS1A	2.6916e-05	0.00022766	0.018698	-0.059498
	NSUN4	3.099e-05	0.00027539	0.022205	1.1437
	SLC25A26	3.099e-05	0.00027539	0.022205	1.2117
	CHURC1-FNTB	3.1049e-05	0.00024223	0.019747	1.3851
	POLG	3.2505e-05	0.0002857	0.022952	1.1958
	TBL1XR1	3.2961e-05	0.0002615	0.02124	1.0094
	AARS2	3.3088e-05	0.00028973	0.023192	1.3546
	UTP15	3.4489e-05	0.0002252	0.018564	1.9549
	MYBL2	3.4613e-05	0.00023998	0.019637	0.48658
	ATP5F1	3.4618e-05	0.00030362	0.024216	1.3343
	OPA1	3.6255e-05	0.00031483	0.02502	1.3226
	CAND1	3.6638e-05	0.00031841	0.025214	1.2213
	ATP5E	3.7867e-05	0.00032737	0.025831	1.129
	FARS2	4.0385e-05	0.00034754	0.027325	1.5571
	GGNBP2	4.0609e-05	0.00035113	0.027509	1.0272
	ADAT3	4.0653e-05	0.00035247	0.027516	1.3501
	MRPS2	4.1778e-05	0.00036367	0.028291	0.89172
	FAM47E	4.1996e-05	0.00036636	0.0284	0.99072
	COX7C	4.2402e-05	0.0003686	0.028474	1.2675
	COA7	4.2733e-05	0.00037264	0.028685	1.0923
	C9orf41	4.7579e-05	0.00040894	0.03137	1.276
	TAF5L	5.0535e-05	0.00042686	0.03252	0.66584
	GTF3C4	5.1508e-05	0.00044031	0.033429	1.0735
	COX15	5.3513e-05	0.00041252	0.031536	1.7937
	NOA1	5.3776e-05	0.00045644	0.034535	0.61613
	CYB5R4	5.4496e-05	0.00045958	0.034637	0.84012
	SLC9A3R1	5.4877e-05	0.00046092	0.034637	0.67705
	SKP2	5.5788e-05	0.0004672	0.034989	1.5284
	LIG3	5.6797e-05	0.00047302	0.035306	1.2874
	HAUS2	6.0889e-05	0.00050036	0.03722	0.28336
	MRPL2	6.7583e-05	0.00055414	0.040945	0.90904
	RPS5	6.9151e-05	0.0005631	0.041364	0.46333
	SETD6	6.9233e-05	0.00056355	0.041364	1.0408
	SNAP29	7.115e-05	0.00051515	0.038192	-0.20425
	DTD1	7.9428e-05	0.00057162	0.041817	1.1564
	TOMM20	8.2843e-05	0.00066394	0.048093	0.99414
Genetic hits from the INKV survival screen were defined as having a false discovery rate of less than 0.05. The 303 genes are reported with the statistical outputs from the MAGeCK-VISPR analysis, including the robust ranking aggregation (RRA) score, the p-value, the false discovery rate, and the log fold change.
